# Two-timepoint assays of neural responses increase the sensitivity and specificity of single-cell whole-brain activity screens

**DOI:** 10.1101/2025.03.07.641687

**Authors:** Alejandro Ramirez, Lydia Rogerson, Evan J. Kyzar, Chloé Berland, Erica Rodriguez, Juan Guerrero, Luke Hammond, Anthony W. Ferrante, C. Daniel Salzman

**Author notes:** Department of Neurology, Ohio State University Medical Center, Columbus, OH, USA.

## Abstract

Current approaches for surveying whole brains for neurons activated during a particular state typically rely on immediate early gene (IEG) expression. However, IEG expression is variable across subjects and brain areas, demanding large sample sizes. Further, it cannot determine if the same or different neurons respond to two events. To overcome these issues, we present a whole-brain screening method utilizing transgenic mice to label neurons activated at two timepoints. An imaging and analysis pipeline surveys activity in ∼500 brain areas in different conditions. Compared to IEG methods, this approach reduces required sample sizes and enhances sensitivity and specificity. Finally, graph theoretical analyses are utilized to identify key circuit nodes - brain areas whose activity correlates with activity in other areas in a state-dependent manner. We validate this method by surveying whole-brain activity during hunger and satiety, and by investigating neural circuits activated by the GLP1 agonist semaglutide used to treat obesity.
