## Supplemental File S1 for "Two-timepoint assays of neural responses increase the sensitivity and specificity of single-cell whole-brain activity screens"

### Sheet: Contents
Supplemental File S1
Ramirez et al.
List of contents
Sheet name	Description
Comparison	Ranked ordered list of brain areas comparing one-timepoint and two-timepoint approaches
FF-FR	Rank-ordered brain regions significant in fasted-fasted minus fasted-refed (FF-FR) TTP-S analysis
RR-FR	Rank-ordered brain regions significant in refed-refed minus fasted-refed (RR-FR) TTP-S analysis
SS-HH	Rank-ordered brain regions significant in semaglutide-semaglutide minus homecage-homecage (SS-HH) TTP-S analysis
GG-HH	Rank-ordered brain regions significant in ghrelin-ghrelin minus homecage-homecage (GG-HH) TTP-S analysis
ABA	Brain area names and acronyms from Allen Brain Atlas; used for whole-brain analysis

### Sheet: Comparison
Ranked ordered list of significant brain areas.
Different screening approaches using one-timepoint analysis or two-timepoint analysis. Areas shaded in blue are common to both Fasted and Refed analysis. The arcuate nucleus is shown in red for comparison and did not even appear in the top 30 for the one-timepoint analysis.

### Sheet: FF-FR
Fasted-Fasted (minus Fasted-Refed; FF-FR)
Rank-ordered brain regions significant in TTP-S analysis
"Anteroventral nucleus of thalamus"
"Arcuate hypothalamic nucleus"
"Medial preoptic nucleus"
"Medial preoptic area"
"Mediodorsal nucleus of thalamus"
"Tuberomammillary nucleus, ventral part"
"Dorsomedial nucleus of the hypothalamus"
"Medial septal nucleus"
"Cuneiform nucleus"
"Anterior hypothalamic nucleus"
"Parataenial nucleus"
"Central medial nucleus of the thalamus"
"Lateral habenula"
"Paraventricular hypothalamic nucleus"
"Lateral septal nucleus, ventral part"
"Lateral preoptic area"
"Anterior cingulate area, dorsal part, layer 5"
"Rhomboid nucleus"
"Anteroventral preoptic nucleus"
"Subparaventricular zone"
"Anterior amygdalar area"
"Thalamus"
"Lateral septal nucleus, rostral rostroventral part"
"Periventricular hypothalamic nucleus, preoptic part"
"Median eminence"
"Anterodorsal preoptic nucleus"
"Retrosplenial area, dorsal part, layer 6a"
"Parastrial nucleus"
"Supramammillary nucleus"
"Anteroventral periventricular nucleus"
"Periventricular hypothalamic nucleus, posterior part"
"Triangular nucleus of septum"
"Superior colliculus, motor related, deep white layer"
"Lateral dorsal nucleus of thalamus"
"Diagonal band nucleus"
"Interpeduncular nucleus, rostral"
"Anterior cingulate area, ventral part, layer 5"
"Presubiculum"
"Posterior hypothalamic nucleus"
"Retrosplenial area, ventral part, layer 23"
"Retrosplenial area, ventral part, layer 6a"
"Lateral posterior nucleus of the thalamus"
"Intermediodorsal nucleus of the thalamus"
"Primary visual area, layer 6a"
"Retrosplenial area, lateral agranular part, layer 6a"
"Paracentral nucleus"
"Central lateral nucleus of the thalamus"
"Retrosplenial area, dorsal part, layer 5"
"Ventral posteromedial nucleus of the thalamus"
"Anterior cingulate area, dorsal part, layer 6a"
"Primary visual area, layer 5"
"Anterior cingulate area, ventral part, layer 23"
"Retrosplenial area, dorsal part, layer 23"
"Prelimbic area, layer 5"

### Sheet: RR-FR
Refed-Refed (minus Fasted-Refed; RR-FR)
Rank-ordered brain regions significant in TTP-S analysis
"Endopiriform nucleus, dorsal part"
"Anterior amygdalar area"
"Mediodorsal nucleus of thalamus"
"Paraventricular nucleus of the thalamus"
"Paraventricular hypothalamic nucleus"
"Arcuate hypothalamic nucleus"
"Dorsomedial nucleus of the hypothalamus"
"Medial preoptic area"
"Tuberomammillary nucleus, ventral part"
"Ventral premammillary nucleus"
"Posterior hypothalamic nucleus"
"Lateral hypothalamic area"
"Parasubthalamic nucleus"
"Tuberal nucleus"
"Periventricular hypothalamic nucleus, preoptic part"
"Diagonal band nucleus"
"Subparafascicular area"
"Agranular insular area, dorsal part, layer 6a"
"Infralimbic area, layer 23"
"Medial preoptic nucleus"
"Medial septal nucleus"
"Intermediodorsal nucleus of the thalamus"
"Anterior hypothalamic nucleus"
"Agranular insular area, ventral part, layer 5"
"Central amygdalar nucleus, medial part"
"Temporal association areas, layer 23"
"Perifornical nucleus"
"Thalamus"
"Posterior pretectal nucleus"
"Superior colliculus, motor related, deep gray layer"
"Interfascicular nucleus raphe"
"Bed nuclei of the stria terminalis"
"Cortical subplate"
"Endopiriform nucleus, ventral part"
"Cortical amygdalar area, anterior part"
"Agranular insular area, dorsal part, layer 5"
"Precommissural nucleus"
"Central amygdalar nucleus, capsular part"
"Periventricular hypothalamic nucleus, posterior part"
"Paraventricular hypothalamic nucleus, descending division"
"Medial amygdalar nucleus"
"Prelimbic area, layer 5"
"Parataenial nucleus"
"Prelimbic area, layer 6a"
"Central medial nucleus of the thalamus"
"Fundus of striatum"
"Zona incerta"
"Temporal association areas, layer 6a"
"Basolateral amygdalar nucleus, posterior part"
"Subparaventricular zone"
"Pallidum"
"Substantia nigra, reticular part"
"Supramammillary nucleus"
"Anterior cingulate area, ventral part, layer 1"
"Claustrum"
"Anterodorsal preoptic nucleus"
"Infralimbic area, layer 5"
"Agranular insular area, posterior part, layer 23"
"Basolateral amygdalar nucleus, anterior part"
"Parastrial nucleus"
"Lateral habenula"
"Parasubiculum"
"Agranular insular area, posterior part, layer 6a"
"Anterior cingulate area, dorsal part, layer 5"
"Prelimbic area, layer 23"
"Olfactory areas"
"Lateral septal nucleus, rostral rostroventral part"
"Anteroventral periventricular nucleus"
"Orbital area, lateral part, layer 6a"
"Infralimbic area, layer 6a"
"Ventromedial hypothalamic nucleus"
"Supraoptic nucleus"
"Ectorhinal areaLayer 6a"
"Lateral preoptic area"
"Temporal association areas, layer 5"
"Anteroventral preoptic nucleus"
"Anterior cingulate area, dorsal part, layer 23"
"Nucleus of the optic tract"
"Globus pallidus, external segment"
"Basomedial amygdalar nucleus, anterior part"
"Anterior cingulate area, ventral part, layer 5"
"Pedunculopontine nucleus"
"Retrosplenial area, ventral part, layer 23"
"Postpiriform transition area"
"Pontine gray"
"Anterior cingulate area, ventral part, layer 23"
"Orbital area, lateral part, layer 5"
"Nucleus of reuniens"
"Anterior cingulate area, dorsal part, layer 6a"
"Nucleus of the lateral olfactory tract, molecular layer"
"Ventral posteromedial nucleus of the thalamus"
"Piriformamygdalar area"
"Superior colliculus, optic layer"
"Magnocellular nucleus"
"Subparafascicular nucleus, magnocellular part"
"Agranular insular area, ventral part, layer 6a"
"Agranular insular area, posterior part, layer 5"
"Central amygdalar nucleus, lateral part"
"Anterior pretectal nucleus"
"Parabrachial nucleus"
"Basomedial amygdalar nucleus, posterior part"
"Entorhinal area, medial part, dorsal zone, layer 3"
"Retrosplenial area, ventral part, layer 6a"
"Superior colliculus, motor related, deep white layer"
"Nucleus of the lateral olfactory tract, pyramidal layer"
"Subthalamic nucleus"
"Midbrain reticular nucleus, retrorubral area"
"Dorsal peduncular area"

### Sheet: SS-HH
Semaglutide-Semaglutide (minus Homecage-Homecage; SS-HH)
Rank-ordered brain regions significant in TTP-S analysis
"Central amygdalar nucleus, lateral part"
"Paraventricular hypothalamic nucleus"
"Inferior colliculus, central nucleus"
"Taenia tecta, ventral part"
"Inferior colliculus, dorsal nucleus"
"Infralimbic area, layer 5"
"Central amygdalar nucleus, medial part"
"Bed nuclei of the stria terminalis"
"Tegmental reticular nucleus"
"Cortical amygdalar area, anterior part"
"Anteroventral periventricular nucleus"
"Basolateral amygdalar nucleus, anterior part"
"Pontine gray"
"Mediodorsal nucleus of thalamus"
"Paraventricular nucleus of the thalamus"
"Inferior colliculus, external nucleus"
"Parasubthalamic nucleus"
"Arcuate hypothalamic nucleus"
"Pons"
"Medial preoptic area"
"Posterior hypothalamic nucleus"
"Basolateral amygdalar nucleus, posterior part"
"Anterior cingulate area, ventral part, layer 5"
"Anterior amygdalar area"

### Sheet: GG-HH
Ghrelin-Ghrelin (minus Homecage-Homecage; GG-HH)
Rank-ordered brain regions significant in TTP-S analysis
"Agranular insular area, dorsal part, layer 5"
"Paraventricular nucleus of the thalamus"
"Arcuate hypothalamic nucleus"
"Periventricular hypothalamic nucleus, posterior part"
"Agranular insular area, dorsal part, layer 6a"
"Cortical amygdalar area, anterior part"
"Basolateral amygdalar nucleus, anterior part"
"Orbital area, lateral part, layer 23"
"Supramammillary nucleus"
"Orbital area, lateral part, layer 5"
"Posterior amygdalar nucleus"
"Hippocampoamygdalar transition area"
"Basolateral amygdalar nucleus, ventral part"
"Anterior cingulate area, ventral part, layer 5"
"Entorhinal area, lateral part, layer 6a"
"Parasubthalamic nucleus"
"Entorhinal area, lateral part, layer 2"
"Entorhinal area, medial part, dorsal zone, layer 6"
"Agranular insular area, posterior part, layer 6a"
"Cortical amygdalar area, posterior part, medial zone"
"Paraventricular hypothalamic nucleus"
"Postpiriform transition area"
"Prelimbic area, layer 5"
"Endopiriform nucleus, dorsal part"
"Posterior hypothalamic nucleus"
"Retrosplenial area, lateral agranular part, layer 5"
"Taenia tecta, ventral part"
"Mediodorsal nucleus of thalamus"
"Entorhinal area, lateral part, layer 3"
"Temporal association areas, layer 5"
"Subiculum"
"Medial amygdalar nucleus"
"Taenia tecta, dorsal part"
"Entorhinal area, lateral part, layer 5"
"Basomedial amygdalar nucleus, anterior part"

### Sheet: ABA
Brain_Area	Brain_Acronym
Cerebrum	CH
Cerebral cortex	CTX
Cortical plate	CTXpl
Isocortex	Isocortex
Frontal pole, cerebral cortex	FRP
Frontal pole, layer 1	FRP1
Frontal pole, layer 23	FRP23
Frontal pole, layer 5	FRP5
Frontal pole, layer 6a	FRP6a
Frontal pole, layer 6b	FRP6b
Somatomotor areas	MO
Primary motor area	MOp
Primary motor area, Layer 1	MOp1
Primary motor area, Layer 23	MOp23
Primary motor area, Layer 5	MOp5
Primary motor area, Layer 6a	MOp6a
Primary motor area, Layer 6b	MOp6b
Secondary motor area	MOs
Secondary motor area, layer 1	MOs1
Secondary motor area, layer 23	MOs23
Secondary motor area, layer 5	MOs5
Secondary motor area, layer 6a	MOs6a
Secondary motor area, layer 6b	MOs6b
Somatosensory areas	SS
Primary somatosensory area	SSp
Primary somatosensory area, nose	SSpn
Primary somatosensory area, nose, layer 1	SSpn1
Primary somatosensory area, nose, layer 23	SSpn23
Primary somatosensory area, nose, layer 4	SSpn4
Primary somatosensory area, nose, layer 5	SSpn5
Primary somatosensory area, nose, layer 6a	SSpn6a
Primary somatosensory area, nose, layer 6b	SSpn6b
Primary somatosensory area, barrel field	SSpbfd
Primary somatosensory area, barrel field, layer 1	SSpbfd1
Primary somatosensory area, barrel field, layer 23	SSpbfd23
Primary somatosensory area, barrel field, layer 4	SSpbfd4
Primary somatosensory area, barrel field, layer 5	SSpbfd5
Primary somatosensory area, barrel field, layer 6a	SSpbfd6a
Primary somatosensory area, barrel field, layer 6b	SSpbfd6b
Primary somatosensory area, lower limb	SSpll
Primary somatosensory area, lower limb, layer 1	SSpll1
Primary somatosensory area, lower limb, layer 23	SSpll23
Primary somatosensory area, lower limb, layer 4	SSpll4
Primary somatosensory area, lower limb, layer 5	SSpll5
Primary somatosensory area, lower limb, layer 6a	SSpll6a
Primary somatosensory area, lower limb, layer 6b	SSpll6b
Primary somatosensory area, mouth	SSpm
Primary somatosensory area, mouth, layer 1	SSpm1
Primary somatosensory area, mouth, layer 23	SSpm23
Primary somatosensory area, mouth, layer 4	SSpm4
Primary somatosensory area, mouth, layer 5	SSpm5
Primary somatosensory area, mouth, layer 6a	SSpm6a
Primary somatosensory area, mouth, layer 6b	SSpm6b
Primary somatosensory area, upper limb	SSpul
Primary somatosensory area, upper limb, layer 1	SSpul1
Primary somatosensory area, upper limb, layer 23	SSpul23
Primary somatosensory area, upper limb, layer 4	SSpul4
Primary somatosensory area, upper limb, layer 5	SSpul5
Primary somatosensory area, upper limb, layer 6a	SSpul6a
Primary somatosensory area, upper limb, layer 6b	SSpul6b
Primary somatosensory area, trunk	SSptr
Primary somatosensory area, trunk, layer 1	SSptr1
Primary somatosensory area, trunk, layer 23	SSptr23
Primary somatosensory area, trunk, layer 4	SSptr4
Primary somatosensory area, trunk, layer 5	SSptr5
Primary somatosensory area, trunk, layer 6a	SSptr6a
Primary somatosensory area, trunk, layer 6b	SSptr6b
Primary somatosensory area, unassigned	SSpun
Primary somatosensory area, unassigned, layer 1	SSpun1
Primary somatosensory area, unassigned, layer 23	SSpun23
Primary somatosensory area, unassigned, layer 4	SSpun4
Primary somatosensory area, unassigned, layer 5	SSpun5
Primary somatosensory area, unassigned, layer 6a	SSpun6a
Primary somatosensory area, unassigned, layer 6b	SSpun6b
Supplemental somatosensory area	SSs
Supplemental somatosensory area, layer 1	SSs1
Supplemental somatosensory area, layer 23	SSs23
Supplemental somatosensory area, layer 4	SSs4
Supplemental somatosensory area, layer 5	SSs5
Supplemental somatosensory area, layer 6a	SSs6a
Supplemental somatosensory area, layer 6b	SSs6b
Gustatory areas	GU
Gustatory areas, layer 1	GU1
Gustatory areas, layer 23	GU23
Gustatory areas, layer 4	GU4
Gustatory areas, layer 5	GU5
Gustatory areas, layer 6a	GU6a
Gustatory areas, layer 6b	GU6b
Visceral area	VISC
Visceral area, layer 1	VISC1
Visceral area, layer 23	VISC23
Visceral area, layer 4	VISC4
Visceral area, layer 5	VISC5
Visceral area, layer 6a	VISC6a
Visceral area, layer 6b	VISC6b
Auditory areas	AUD
Dorsal auditory area	AUDd
Dorsal auditory area, layer 1	AUDd1
Dorsal auditory area, layer 23	AUDd23
Dorsal auditory area, layer 4	AUDd4
Dorsal auditory area, layer 5	AUDd5
Dorsal auditory area, layer 6a	AUDd6a
Dorsal auditory area, layer 6b	AUDd6b
Primary auditory area	AUDp
Primary auditory area, layer 1	AUDp1
Primary auditory area, layer 23	AUDp23
Primary auditory area, layer 4	AUDp4
Primary auditory area, layer 5	AUDp5
Primary auditory area, layer 6a	AUDp6a
Primary auditory area, layer 6b	AUDp6b
Posterior auditory area	AUDpo
Posterior auditory area, layer 1	AUDpo1
Posterior auditory area, layer 23	AUDpo23
Posterior auditory area, layer 4	AUDpo4
Posterior auditory area, layer 5	AUDpo5
Posterior auditory area, layer 6a	AUDpo6a
Posterior auditory area, layer 6b	AUDpo6b
Ventral auditory area	AUDv
Ventral auditory area, layer 1	AUDv1
Ventral auditory area, layer 23	AUDv23
Ventral auditory area, layer 4	AUDv4
Ventral auditory area, layer 5	AUDv5
Ventral auditory area, layer 6a	AUDv6a
Ventral auditory area, layer 6b	AUDv6b
Visual areas	VIS
Anterolateral visual area	VISal
Anterolateral visual area, layer 1	VISal1
Anterolateral visual area, layer 23	VISal23
Anterolateral visual area, layer 4	VISal4
Anterolateral visual area, layer 5	VISal5
Anterolateral visual area, layer 6a	VISal6a
Anterolateral visual area, layer 6b	VISal6b
Anteromedial visual area	VISam
Anteromedial visual area, layer 1	VISam1
Anteromedial visual area, layer 23	VISam23
Anteromedial visual area, layer 4	VISam4
Anteromedial visual area, layer 5	VISam5
Anteromedial visual area, layer 6a	VISam6a
Anteromedial visual area, layer 6b	VISam6b
Lateral visual area	VISl
Lateral visual area, layer 1	VISl1
Lateral visual area, layer 23	VISl23
Lateral visual area, layer 4	VISl4
Lateral visual area, layer 5	VISl5
Lateral visual area, layer 6a	VISl6a
Lateral visual area, layer 6b	VISl6b
Primary visual area	VISp
Primary visual area, layer 1	VISp1
Primary visual area, layer 23	VISp23
Primary visual area, layer 4	VISp4
Primary visual area, layer 5	VISp5
Primary visual area, layer 6a	VISp6a
Primary visual area, layer 6b	VISp6b
Posterolateral visual area	VISpl
Posterolateral visual area, layer 1	VISpl1
Posterolateral visual area, layer 23	VISpl23
Posterolateral visual area, layer 4	VISpl4
Posterolateral visual area, layer 5	VISpl5
Posterolateral visual area, layer 6a	VISpl6a
Posterolateral visual area, layer 6b	VISpl6b
posteromedial visual area	VISpm
posteromedial visual area, layer 1	VISpm1
posteromedial visual area, layer 23	VISpm23
posteromedial visual area, layer 4	VISpm4
posteromedial visual area, layer 5	VISpm5
posteromedial visual area, layer 6a	VISpm6a
posteromedial visual area, layer 6b	VISpm6b
Laterointermediate area	VISli
Laterointermediate area, layer 1	VISli1
Laterointermediate area, layer 23	VISli23
Laterointermediate area, layer 4	VISli4
Laterointermediate area, layer 5	VISli5
Laterointermediate area, layer 6a	VISli6a
Laterointermediate area, layer 6b	VISli6b
Postrhinal area	VISpor
Postrhinal area, layer 1	VISpor1
Postrhinal area, layer 23	VISpor23
Postrhinal area, layer 4	VISpor4
Postrhinal area, layer 5	VISpor5
Postrhinal area, layer 6a	VISpor6a
Postrhinal area, layer 6b	VISpor6b
Anterior cingulate area	ACA
Anterior cingulate area, dorsal part	ACAd
Anterior cingulate area, dorsal part, layer 1	ACAd1
Anterior cingulate area, dorsal part, layer 23	ACAd23
Anterior cingulate area, dorsal part, layer 5	ACAd5
Anterior cingulate area, dorsal part, layer 6a	ACAd6a
Anterior cingulate area, dorsal part, layer 6b	ACAd6b
Anterior cingulate area, ventral part	ACAv
Anterior cingulate area, ventral part, layer 1	ACAv1
Anterior cingulate area, ventral part, layer 23	ACAv23
Anterior cingulate area, ventral part, layer 5	ACAv5
Anterior cingulate area, ventral part, 6a	ACAv6a
Anterior cingulate area, ventral part, 6b	ACAv6b
Prelimbic area	PL
Prelimbic area, layer 1	PL1
Prelimbic area, layer 23	PL23
Prelimbic area, layer 5	PL5
Prelimbic area, layer 6a	PL6a
Prelimbic area, layer 6b	PL6b
Infralimbic area	ILA
Infralimbic area, layer 1	ILA1
Infralimbic area, layer 23	ILA23
Infralimbic area, layer 5	ILA5
Infralimbic area, layer 6a	ILA6a
Infralimbic area, layer 6b	ILA6b
Orbital area	ORB
Orbital area, lateral part	ORBl
Orbital area, lateral part, layer 1	ORBl1
Orbital area, lateral part, layer 23	ORBl23
Orbital area, lateral part, layer 5	ORBl5
Orbital area, lateral part, layer 6a	ORBl6a
Orbital area, lateral part, layer 6b	ORBl6b
Orbital area, medial part	ORBm
Orbital area, medial part, layer 1	ORBm1
Orbital area, medial part, layer 23	ORBm23
Orbital area, medial part, layer 5	ORBm5
Orbital area, medial part, layer 6a	ORBm6a
Orbital area, medial part, layer 6b	ORBm6b
Orbital area, ventrolateral part	ORBvl
Orbital area, ventrolateral part, layer 1	ORBvl1
Orbital area, ventrolateral part, layer 23	ORBvl23
Orbital area, ventrolateral part, layer 5	ORBvl5
Orbital area, ventrolateral part, layer 6a	ORBvl6a
Orbital area, ventrolateral part, layer 6b	ORBvl6b
Agranular insular area	AI
Agranular insular area, dorsal part	AId
Agranular insular area, dorsal part, layer 1	AId1
Agranular insular area, dorsal part, layer 23	AId23
Agranular insular area, dorsal part, layer 5	AId5
Agranular insular area, dorsal part, layer 6a	AId6a
Agranular insular area, dorsal part, layer 6b	AId6b
Agranular insular area, posterior part	AIp
Agranular insular area, posterior part, layer 1	AIp1
Agranular insular area, posterior part, layer 23	AIp23
Agranular insular area, posterior part, layer 5	AIp5
Agranular insular area, posterior part, layer 6a	AIp6a
Agranular insular area, posterior part, layer 6b	AIp6b
Agranular insular area, ventral part	AIv
Agranular insular area, ventral part, layer 1	AIv1
Agranular insular area, ventral part, layer 23	AIv23
Agranular insular area, ventral part, layer 5	AIv5
Agranular insular area, ventral part, layer 6a	AIv6a
Agranular insular area, ventral part, layer 6b	AIv6b
Retrosplenial area	RSP
Retrosplenial area, lateral agranular part	RSPagl
Retrosplenial area, lateral agranular part, layer 1	RSPagl1
Retrosplenial area, lateral agranular part, layer 23	RSPagl23
Retrosplenial area, lateral agranular part, layer 5	RSPagl5
Retrosplenial area, lateral agranular part, layer 6a	RSPagl6a
Retrosplenial area, lateral agranular part, layer 6b	RSPagl6b
Retrosplenial area, dorsal part	RSPd
Retrosplenial area, dorsal part, layer 1	RSPd1
Retrosplenial area, dorsal part, layer 23	RSPd23
Retrosplenial area, dorsal part, layer 4	RSPd4
Retrosplenial area, dorsal part, layer 5	RSPd5
Retrosplenial area, dorsal part, layer 6a	RSPd6a
Retrosplenial area, dorsal part, layer 6b	RSPd6b
Retrosplenial area, ventral part	RSPv
Retrosplenial area, ventral part, layer 1	RSPv1
Retrosplenial area, ventral part, layer 23	RSPv23
Retrosplenial area, ventral part, layer 5	RSPv5
Retrosplenial area, ventral part, layer 6a	RSPv6a
Retrosplenial area, ventral part, layer 6b	RSPv6b
Posterior parietal association areas	PTLp
Anterior area	VISa
Anterior area, layer 1	VISa1
Anterior area, layer 23	VISa23
Anterior area, layer 4	VISa4
Anterior area, layer 5	VISa5
Anterior area, layer 6a	VISa6a
Anterior area, layer 6b	VISa6b
Rostrolateral visual area	VISrl
Rostrolateral area, layer 1	VISrl1
Rostrolateral area, layer 23	VISrl23
Rostrolateral area, layer 4	VISrl4
Rostrolateral area, layer 5	VISrl5
Rostrolateral area, layer 6a	VISrl6a
Rostrolateral area, layer 6b	VISrl6b
Temporal association areas	TEa
Temporal association areas, layer 1	TEa1
Temporal association areas, layer 23	TEa23
Temporal association areas, layer 4	TEa4
Temporal association areas, layer 5	TEa5
Temporal association areas, layer 6a	TEa6a
Temporal association areas, layer 6b	TEa6b
Perirhinal area	PERI
Perirhinal area, layer 1	PERI1
Perirhinal area, layer 23	PERI23
Perirhinal area, layer 5	PERI5
Perirhinal area, layer 6a	PERI6a
Perirhinal area, layer 6b	PERI6b
Ectorhinal area	ECT
Ectorhinal areaLayer 1	ECT1
Ectorhinal areaLayer 23	ECT23
Ectorhinal areaLayer 5	ECT5
Ectorhinal areaLayer 6a	ECT6a
Ectorhinal areaLayer 6b	ECT6b
Olfactory areas	OLF
Main olfactory bulb	MOB
Accessory olfactory bulb	AOB
Accessory olfactory bulb, glomerular layer	AOBgl
Accessory olfactory bulb, granular layer	AOBgr
Accessory olfactory bulb, mitral layer	AOBmi
Anterior olfactory nucleus	AON
Taenia tecta	TT
Taenia tecta, dorsal part	TTd
Taenia tecta, ventral part	TTv
Dorsal peduncular area	DP
Piriform area	PIR
Nucleus of the lateral olfactory tract	NLOT
Nucleus of the lateral olfactory tract, molecular layer	NLOT1
Nucleus of the lateral olfactory tract, pyramidal layer	NLOT2
Nucleus of the lateral olfactory tract, layer 3	NLOT3
Cortical amygdalar area	COA
Cortical amygdalar area, anterior part	COAa
Cortical amygdalar area, posterior part	COAp
Cortical amygdalar area, posterior part, lateral zone	COApl
Cortical amygdalar area, posterior part, medial zone	COApm
Piriformamygdalar area	PAA
Postpiriform transition area	TR
Hippocampal formation	HPF
Hippocampal region	HIP
Ammons horn	CA
Field CA1	CA1
Field CA2	CA2
Field CA3	CA3
Dentate gyrus	DG
Dentate gyrus, molecular layer	DGmo
Dentate gyrus, polymorph layer	DGpo
Dentate gyrus, granule cell layer	DGsg
Fasciola cinerea	FC
Induseum griseum	IG
Retrohippocampal region	RHP
Entorhinal area	ENT
Entorhinal area, lateral part	ENTl
Entorhinal area, lateral part, layer 1	ENTl1
Entorhinal area, lateral part, layer 2	ENTl2
Entorhinal area, lateral part, layer 3	ENTl3
Entorhinal area, lateral part, layer 5	ENTl5
Entorhinal area, lateral part, layer 6a	ENTl6a
Entorhinal area, medial part, dorsal zone	ENTm
Entorhinal area, medial part, dorsal zone, layer 1	ENTm1
Entorhinal area, medial part, dorsal zone, layer 2	ENTm2
Entorhinal area, medial part, dorsal zone, layer 3	ENTm3
Entorhinal area, medial part, dorsal zone, layer 5	ENTm5
Entorhinal area, medial part, dorsal zone, layer 6	ENTm6
Parasubiculum	PAR
Postsubiculum	POST
Presubiculum	PRE
Subiculum	SUB
Prosubiculum	ProS
Hippocampoamygdalar transition area	HATA
Area prostriata	APr
Cortical subplate	CTXsp
Claustrum	CLA
Endopiriform nucleus	EP
Endopiriform nucleus, dorsal part	EPd
Endopiriform nucleus, ventral part	EPv
Lateral amygdalar nucleus	LA
Basolateral amygdalar nucleus	BLA
Basolateral amygdalar nucleus, anterior part	BLAa
Basolateral amygdalar nucleus, posterior part	BLAp
Basolateral amygdalar nucleus, ventral part	BLAv
Basomedial amygdalar nucleus	BMA
Basomedial amygdalar nucleus, anterior part	BMAa
Basomedial amygdalar nucleus, posterior part	BMAp
Posterior amygdalar nucleus	PA
Cerebral nuclei	CNU
Striatum	STR
Striatum dorsal region	STRd
Caudoputamen	CP
Striatum ventral region	STRv
Nucleus accumbens	ACB
Fundus of striatum	FS
Olfactory tubercle	OT
Lateral septal complex	LSX
Lateral septal nucleus	LS
Lateral septal nucleus, caudal caudodorsal part	LSc
Lateral septal nucleus, rostral rostroventral part	LSr
Lateral septal nucleus, ventral part	LSv
Septofimbrial nucleus	SF
Septohippocampal nucleus	SH
Striatumlike amygdalar nuclei	sAMY
Anterior amygdalar area	AAA
Bed nucleus of the accessory olfactory tract	BA
Central amygdalar nucleus	CEA
Central amygdalar nucleus, capsular part	CEAc
Central amygdalar nucleus, lateral part	CEAl
Central amygdalar nucleus, medial part	CEAm
Intercalated amygdalar nucleus	IA
Medial amygdalar nucleus	MEA
Pallidum	PAL
Pallidum, dorsal region	PALd
Globus pallidus, external segment	GPe
Globus pallidus, internal segment	GPi
Pallidum, ventral region	PALv
Substantia innominata	SI
Magnocellular nucleus	MA
Pallidum, medial region	PALm
Medial septal complex	MSC
Medial septal nucleus	MS
Diagonal band nucleus	NDB
Triangular nucleus of septum	TRS
Pallidum, caudal region	PALc
Bed nuclei of the stria terminalis	BST
Bed nucleus of the anterior commissure	BAC
Brain stem	BS
Interbrain	IB
Thalamus	TH
Thalamus, sensorymotor cortex related	DORsm
Ventral group of the dorsal thalamus	VENT
Ventral anteriorlateral complex of the thalamus	VAL
Ventral medial nucleus of the thalamus	VM
Ventral posterior complex of the thalamus	VP
Ventral posterolateral nucleus of the thalamus	VPL
Ventral posterolateral nucleus of the thalamus, parvicellular part	VPLpc
Ventral posteromedial nucleus of the thalamus	VPM
Ventral posteromedial nucleus of the thalamus, parvicellular part	VPMpc
Posterior triangular thalamic nucleus	PoT
Subparafascicular nucleus	SPF
Subparafascicular nucleus, magnocellular part	SPFm
Subparafascicular nucleus, parvicellular part	SPFp
Subparafascicular area	SPA
Peripeduncular nucleus	PP
Geniculate group, dorsal thalamus	GENd
Medial geniculate complex	MG
Medial geniculate complex, dorsal part	MGd
Medial geniculate complex, ventral part	MGv
Medial geniculate complex, medial part	MGm
Dorsal part of the lateral geniculate complex	LGd
Dorsal part of the lateral geniculate complex, shell	LGdsh
Dorsal part of the lateral geniculate complex, core	LGdco
Dorsal part of the lateral geniculate complex, ipsilateral zone	LGdip
Thalamus, polymodal association cortex related	DORpm
Lateral group of the dorsal thalamus	LAT
Lateral posterior nucleus of the thalamus	LP
Posterior complex of the thalamus	PO
Posterior limiting nucleus of the thalamus	POL
Suprageniculate nucleus	SGN
Ethmoid nucleus of the thalamus	Eth
Anterior group of the dorsal thalamus	ATN
Anteroventral nucleus of thalamus	AV
Anteromedial nucleus	AM
Anteromedial nucleus, dorsal part	AMd
Anteromedial nucleus, ventral part	AMv
Anterodorsal nucleus	AD
Interanteromedial nucleus of the thalamus	IAM
Interanterodorsal nucleus of the thalamus	IAD
Lateral dorsal nucleus of thalamus	LD
Medial group of the dorsal thalamus	MED
Intermediodorsal nucleus of the thalamus	IMD
Mediodorsal nucleus of thalamus	MD
Submedial nucleus of the thalamus	SMT
Perireunensis nucleus	PR
Midline group of the dorsal thalamus	MTN
Paraventricular nucleus of the thalamus	PVT
Parataenial nucleus	PT
Nucleus of reuniens	RE
Xiphoid thalamic nucleus	Xi
Intralaminar nuclei of the dorsal thalamus	ILM
Rhomboid nucleus	RH
Central medial nucleus of the thalamus	CM
Paracentral nucleus	PCN
Central lateral nucleus of the thalamus	CL
Parafascicular nucleus	PF
Posterior intralaminar thalamic nucleus	PIL
Reticular nucleus of the thalamus	RT
Geniculate group, ventral thalamus	GENv
Intergeniculate leaflet of the lateral geniculate complex	IGL
Intermediate geniculate nucleus	IntG
Ventral part of the lateral geniculate complex	LGv
Subgeniculate nucleus	SubG
Epithalamus	EPI
Medial habenula	MH
Lateral habenula	LH
Hypothalamus	HY
Periventricular zone	PVZ
Supraoptic nucleus	SO
Accessory supraoptic group	ASO
Paraventricular hypothalamic nucleus	PVH
Periventricular hypothalamic nucleus, anterior part	PVa
Periventricular hypothalamic nucleus, intermediate part	PVi
Arcuate hypothalamic nucleus	ARH
Periventricular region	PVR
Anterodorsal preoptic nucleus	ADP
Anteroventral preoptic nucleus	AVP
Anteroventral periventricular nucleus	AVPV
Dorsomedial nucleus of the hypothalamus	DMH
Median preoptic nucleus	MEPO
Medial preoptic area	MPO
Vascular organ of the lamina terminalis	OV
Posterodorsal preoptic nucleus	PD
Parastrial nucleus	PS
Periventricular hypothalamic nucleus, posterior part	PVp
Periventricular hypothalamic nucleus, preoptic part	PVpo
Subparaventricular zone	SBPV
Suprachiasmatic nucleus	SCH
Subfornical organ	SFO
Ventromedial preoptic nucleus	VMPO
Ventrolateral preoptic nucleus	VLPO
Hypothalamic medial zone	MEZ
Anterior hypothalamic nucleus	AHN
Mammillary body	MBO
Lateral mammillary nucleus	LM
Medial mammillary nucleus	MM
Medial mammillary nucleus, median part	MMme
Medial mammillary nucleus, lateral part	MMl
Medial mammillary nucleus, medial part	MMm
Medial mammillary nucleus, posterior part	MMp
Medial mammillary nucleus, dorsal part	MMd
Supramammillary nucleus	SUM
Tuberomammillary nucleus	TM
Tuberomammillary nucleus, dorsal part	TMd
Tuberomammillary nucleus, ventral part	TMv
Medial preoptic nucleus	MPN
Dorsal premammillary nucleus	PMd
Ventral premammillary nucleus	PMv
Paraventricular hypothalamic nucleus, descending division	PVHd
Ventromedial hypothalamic nucleus	VMH
Posterior hypothalamic nucleus	PH
Hypothalamic lateral zone	LZ
Lateral hypothalamic area	LHA
Lateral preoptic area	LPO
Preparasubthalamic nucleus	PST
Parasubthalamic nucleus	PSTN
Perifornical nucleus	PeF
Retrochiasmatic area	RCH
Subthalamic nucleus	STN
Tuberal nucleus	TU
Zona incerta	ZI
Fields of Forel	FF
Median eminence	ME
Midbrain	MB
Midbrain, sensory related	MBsen
Superior colliculus, sensory related	SCs
Superior colliculus, optic layer	SCop
Superior colliculus, superficial gray layer	SCsg
Superior colliculus, zonal layer	SCzo
Inferior colliculus	IC
Inferior colliculus, central nucleus	ICc
Inferior colliculus, dorsal nucleus	ICd
Inferior colliculus, external nucleus	ICe
Nucleus of the brachium of the inferior colliculus	NB
Nucleus sagulum	SAG
Parabigeminal nucleus	PBG
Midbrain trigeminal nucleus	MEV
Subcommissural organ	SCO
Midbrain, motor related	MBmot
Substantia nigra, reticular part	SNr
Ventral tegmental area	VTA
Paranigral nucleus	PN
Midbrain reticular nucleus, retrorubral area	RR
Midbrain reticular nucleus	MRN
Superior colliculus, motor related	SCm
Superior colliculus, motor related, deep gray layer	SCdg
Superior colliculus, motor related, deep white layer	SCdw
Superior colliculus, motor related, intermediate white layer	SCiw
Superior colliculus, motor related, intermediate gray layer	SCig
Periaqueductal gray	PAG
Precommissural nucleus	PRC
Interstitial nucleus of Cajal	INC
Nucleus of Darkschewitsch	ND
Supraoculomotor periaqueductal gray	Su3
Pretectal region	PRT
Anterior pretectal nucleus	APN
Medial pretectal area	MPT
Nucleus of the optic tract	NOT
Nucleus of the posterior commissure	NPC
Olivary pretectal nucleus	OP
Posterior pretectal nucleus	PPT
Retroparafascicular nucleus	RPF
Cuneiform nucleus	CUN
Red nucleus	RN
Oculomotor nucleus	III
Medial accesory oculomotor nucleus	MA3
EdingerWestphal nucleus	EW
Trochlear nucleus	IV
Paratrochlear nucleus	Pa4
Ventral tegmental nucleus	VTN
Anterior tegmental nucleus	AT
Lateral terminal nucleus of the accessory optic tract	LT
Dorsal terminal nucleus of the accessory optic tract	DT
Medial terminal nucleus of the accessory optic tract	MT
Midbrain, behavioral state related	MBsta
Substantia nigra, compact part	SNc
Pedunculopontine nucleus	PPN
Midbrain raphe nuclei	RAmb
Interfascicular nucleus raphe	IF
Interpeduncular nucleus	IPN
Interpeduncular nucleus, rostral	IPR
Interpeduncular nucleus, caudal	IPC
Interpeduncular nucleus, apical	IPA
Interpeduncular nucleus, lateral	IPL
Interpeduncular nucleus, intermediate	IPI
Interpeduncular nucleus, dorsomedial	IPDM
Interpeduncular nucleus, dorsolateral	IPDL
Interpeduncular nucleus, rostrolateral	IPRL
Rostral linear nucleus raphe	RL
Central linear nucleus raphe	CLI
Dorsal nucleus raphe	DR
Hindbrain	HB
Pons	P
Pons, sensory related	Psen
Nucleus of the lateral lemniscus	NLL
Principal sensory nucleus of the trigeminal	PSV
Parabrachial nucleus	PB
KoellikerFuse subnucleus	KF
Superior olivary complex	SOC
Superior olivary complex, periolivary region	POR
Superior olivary complex, medial part	SOCm
Superior olivary complex, lateral part	SOCl
Pons, motor related	Pmot
Barringtons nucleus	B
Dorsal tegmental nucleus	DTN
Posterodorsal tegmental nucleus	PDTg
Pontine central gray	PCG
Pontine gray	PG
Pontine reticular nucleus, caudal part	PRNc
Supragenual nucleus	SG
Supratrigeminal nucleus	SUT
Tegmental reticular nucleus	TRN
Motor nucleus of trigeminal	V
Peritrigeminal zone	P5
Accessory trigeminal nucleus	Acs5
Parvicellular motor 5 nucleus	PC5
Intertrigeminal nucleus	I5
Pons, behavioral state related	Psat
Superior central nucleus raphe	CS
Locus ceruleus	LC
Laterodorsal tegmental nucleus	LDT
Nucleus incertus	NI
Pontine reticular nucleus	PRNr
Nucleus raphe pontis	RPO
Subceruleus nucleus	SLC
Sublaterodorsal nucleus	SLD
Medulla	MY
Medulla, sensory related	MYsen
Area postrema	AP
Cochlear nuclei	CN
Dorsal cochlear nucleus	DCO
Ventral cochlear nucleus	VCO
Dorsal column nuclei	DCN
Cuneate nucleus	CU
Gracile nucleus	GR
External cuneate nucleus	ECU
Nucleus of the trapezoid body	NTB
Nucleus of the solitary tract	NTS
Spinal nucleus of the trigeminal, caudal part	SPVC
Spinal nucleus of the trigeminal, interpolar part	SPVI
Spinal nucleus of the trigeminal, oral part	SPVO
Paratrigeminal nucleus	Pa5
Medulla, motor related	MYmot
Abducens nucleus	VI
Facial motor nucleus	VII
Accessory facial motor nucleus	ACVII
Nucleus ambiguus	AMB
Nucleus ambiguus, dorsal division	AMBd
Nucleus ambiguus, ventral division	AMBv
Dorsal motor nucleus of the vagus nerve	DMX
Gigantocellular reticular nucleus	GRN
Infracerebellar nucleus	ICB
Inferior olivary complex	IO
Intermediate reticular nucleus	IRN
Inferior salivatory nucleus	ISN
Linear nucleus of the medulla	LIN
Lateral reticular nucleus	LRN
Lateral reticular nucleus, magnocellular part	LRNm
Lateral reticular nucleus, parvicellular part	LRNp
Magnocellular reticular nucleus	MARN
Medullary reticular nucleus	MDRN
Medullary reticular nucleus, dorsal part	MDRNd
Medullary reticular nucleus, ventral part	MDRNv
Parvicellular reticular nucleus	PARN
Parasolitary nucleus	PAS
Paragigantocellular reticular nucleus	PGRN
Paragigantocellular reticular nucleus, dorsal part	PGRNd
Paragigantocellular reticular nucleus, lateral part	PGRNl
Perihypoglossal nuclei	PHY
Nucleus of Roller	NR
Nucleus prepositus	PRP
Parapyramidal nucleus	PPY
Vestibular nuclei	VNC
Lateral vestibular nucleus	LAV
Medial vestibular nucleus	MV
Spinal vestibular nucleus	SPIV
Superior vestibular nucleus	SUV
Nucleus x	x
Hypoglossal nucleus	XII
Nucleus y	y
Medulla, behavioral state related	MYsat
Nucleus raphe magnus	RM
Nucleus raphe pallidus	RPA
Nucleus raphe obscurus	RO
Cerebellum	CB
Cerebellar cortex	CBX
Vermal regions	VERM
Lingula I	LING
Central lobule	CENT
Lobule II	CENT2
Lobule III	CENT3
Culmen	CUL
Lobules IVV	CUL45
Declive VI	DEC
Foliumtuber vermis VII	FOTU
Pyramus VIII	PYR
Uvula IX	UVU
Nodulus X	NOD
Hemispheric regions	HEM
Simple lobule	SIM
Ansiform lobule	AN
Crus 1	ANcr1
Crus 2	ANcr2
Paramedian lobule	PRM
Copula pyramidis	COPY
Paraflocculus	PFL
Flocculus	FL
Cerebellar nuclei	CBN
Fastigial nucleus	FN
Interposed nucleus	IP
Dentate nucleus	DN
Vestibulocerebellar nucleus	VeCB
fiber tracts	fiber tracts
cranial nerves	cm
vomeronasal nerve	von
olfactory nerve	In
olfactory nerve layer of main olfactory bulb	onl
lateral olfactory tract, general	lotg
lateral olfactory tract, body	lot
dorsal limb	lotd
anterior commissure, olfactory limb	aco
optic nerve	IIn
brachium of the superior colliculus	bsc
superior colliculus commissure	csc
optic chiasm	och
optic tract	opt
oculomotor nerve	IIIn
medial longitudinal fascicle	mlf
posterior commissure	pc
trochlear nerve	IVn
trigeminal nerve	Vn
motor root of the trigeminal nerve	moV
sensory root of the trigeminal nerve	sV
spinal tract of the trigeminal nerve	sptV
facial nerve	VIIn
genu of the facial nerve	gVIIn
vestibulocochlear nerve	VIIIn
vestibular nerve	vVIIIn
cochlear nerve	cVIIIn
trapezoid body	tb
dorsal acoustic stria	das
lateral lemniscus	ll
inferior colliculus commissure	cic
brachium of the inferior colliculus	bic
vagus nerve	Xn
solitary tract	ts
dorsal roots	drt
cervicothalamic tract	cett
dorsal column	dc
cuneate fascicle	cuf
medial lemniscus	ml
cerebellum related fiber tracts	cbf
cerebellar commissure	cbc
cerebellar peduncles	cbp
superior cerebelar peduncles	scp
superior cerebellar peduncle decussation	dscp
uncinate fascicle	uf
ventral spinocerebellar tract	sctv
middle cerebellar peduncle	mcp
inferior cerebellar peduncle	icp
dorsal spinocerebellar tract	sctd
arbor vitae	arb
supracallosal cerebral white matter	scwm
lateral forebrain bundle system	lfbs
corpus callosum	cc
corpus callosum, anterior forceps	fa
external capsule	ec
corpus callosum, extreme capsule	ee
genu of corpus callosum	ccg
corpus callosum, posterior forceps	fp
corpus callosum, body	ccb
corpus callosum, splenium	ccs
corticospinal tract	cst
internal capsule	int
cerebal peduncle	cpd
pyramid	py
pyramidal decussation	pyd
thalamus related	lfbst
external medullary lamina of the thalamus	em
optic radiation	or
auditory radiation	ar
extrapyramidal fiber systems	eps
cerebral nuclei related	epsc
nigrostriatal tract	nst
tectospinal pathway	tsp
direct tectospinal pathway	tspd
doral tegmental decussation	dtd
crossed tectospinal pathway	tspc
rubrospinal tract	rust
ventral tegmental decussation	vtd
medial forebrain bundle system	mfbs
cerebrum related	mfbc
amygdalar capsule	amc
anterior commissure, temporal limb	act
cingulum bundle	cing
fornix system	fxs
alveus	alv
dorsal fornix	df
fimbria	fi
postcommissural fornix	fxpo
medial corticohypothalamic tract	mct
columns of the fornix	fx
hippocampal commissures	hc
dorsal hippocampal commissure	dhc
ventral hippocampal commissure	vhc
stria terminalis	st
commissural branch of stria terminalis	stc
hypothalamus related	mfsbshy
medial forebrain bundle	mfb
supraoptic commissures	sup
mammillary related	mfbsma
principal mammillary tract	pm
mammillothalamic tract	mtt
mammillotegmental tract	mtg
mammillary peduncle	mp
epithalamus related	mfbse
stria medullaris	sm
fasciculus retroflexus	fr
habenular commissure	hbc
ventricular systems	VS
lateral ventricle	VL
subependymal zone	SEZ
choroid plexus	chpl
third ventricle	V3
cerebral aqueduct	AQ
fourth ventricle	V4
lateral recess	V4r
central canal, spinal cordmedulla	c
